# Protective host-dependent antagonism among *Pseudomonas* in the *Arabidopsis* phyllosphere

**DOI:** 10.1101/2021.04.08.438928

**Authors:** Or Shalev, Talia L. Karasov, Derek S. Lundberg, Haim Ashkenazy, Detlef Weigel

## Abstract

The plant microbiome is a rich biotic environment, comprising numerous taxa. The community structure of these colonizers is constrained by multiple factors, including host-microbe and microbe-microbe interactions, as well as the interplay between the two. While much can be learned from pairwise relationships between individual hosts and microbes, or individual microbes with themselves, the ensemble of interrelations between the host and microbial consortia may lead to different outcomes that are not easily predicted from the individual interactions. Their study can thus provide new insights into the complex relationship between plants and microbes. Of particular importance is how strain-specific such plant-microbe-microbe interactions are, and how they eventually affect plant health. Here, we test strain-level interactions in the phyllosphere between groups of co-existing commensal and pathogenic *Pseudomonas* among each other and with *A. thaliana*, by employing synthetic communities of genome-barcoded isolates. We found that commensal *Pseudomonas* prompted a host response leading to a selective inhibition of a specific pathogenic lineage, resulting in plant protection. The extent of plant protection, however, was dependent on plant genotype, indicating that these effects are host-mediated. There were similar genotype-specific effects on the microbe side, as we could pinpoint an individual *Pseudomonas* isolate as the predominant cause for this differential interaction. Collectively, our work highlights how within-species genetic differences on both the host and microbe side can have profound effects on host-microbe-microbe dynamics. The paradigm that we have established provides a platform for the study of host-dependent microbe-microbe competition and cooperation in the *A. thaliana*-*Pseudomonas* system.
