## Supplementary material for "Protective host-dependent antagonism among *Pseudomonas* in the *Arabidopsis* phyllosphere": Table S1

### Sheet: Sheet1
Table S1. Metadata and barcode sequences for the 14 isolates.
colony name	Isolate name	ATUE (OTU classification made by Karasov et al, 2018)	Type	location	date of collection	Barcode
p4.C9	P1	ATUE5	Pathogen	Eyach	11_12_2015	GTATCTGTAAGAAAAATCGATTTCCAGGC
p3.A5	P2	ATUE5	Pathogen	Eyach	11_12_2015	GTATGCTGAAAACAAACTATTTGCTTGGC
p3.A9	P3	ATUE5	Pathogen	Eyach	11_12_2015	GTATAGTAAAGCACAAGAAATTGTCGGGC
p3.B12	P4	ATUE5	Pathogen	Eyach	11_12_2015	GTATGCCAAAGATGAACTACTTGTCTGGC
p4.A6	P5	ATUE5	Pathogen	Eyach	11_12_2015	GTATGAAGAAGATGAATCATTTACCTGGC
p4.E1	P6	ATUE5	Pathogen	Eyach	11_12_2015	GTATCCGCAAACGTAAGCACTTAGACGGC
p4.G8	P7	ATUE5	Pathogen	Eyach	15_12_2015	GTATAGGTAATAAGAAAGCCTTATACGGC
p5.H10	C1	ATUE-NEW	Commensal	Eyach	11_12_2015	GTATCGCCAACACGAACCCGTTAAATGGC
p3.G10	C2	ATUE-NEW	Commensal	Eyach	11_12_2015	GTATACCCAACACCAAGCCCTTATCGGGC
p4.C4	C3	ATUE4	Commensal	Eyach	11_12_2015	GTATCTTGAATTCTAACCGTTTACCCGGC
p4.H11	C4	ATUE2	Commensal	Det-2	15_12_2015	GTATAGAAAATGAAAAGATGTTCTCTGGC
p4.H10	C5	ATUE2	Commensal	Det-2	15_12_2015	GTATCCAGAACTGCAACAGCTTTACAGGC
p3.G11	C6	ATUE2	Commensal	Eyach	11_12_2015	GTATCACTAACAGGAACTCTTTCCCTGGC
p5.F2	C7	ATUE2	Commensal	Eyach	11_12_2015	GTATCACTAAGGATAATCCGTTTTATGGC
