## Supplementary material for "Protective host-dependent antagonism among *Pseudomonas* in the *Arabidopsis* phyllosphere": Table S3

### Sheet: Sheet1
Table S3. Estimation of the host genotype importance in the abundance change found in MixedCom.
Two models were compared: log10(cumulative isolate load) ~ treatment + genotype + experiment + error and log10(cumulative isolate load) ~ treatment * genotype + experiment + error
thus the genotype * treatment coefficients were estimated for each barcoded isolate separately. The preferred model is stated in bold.
	treatment * genotype	treatment + genotype
P1	(-4.59 , 1.18)	(0 , 0)
P2	(-1.71 , 2.51)	(0 , 0)
P3	(-4.47 , 1.03)	(0 , 0)
P4	(-2.89 , 2.15)	(0 , 0)
P5	(-4.25 , 1.01)	(0 , 0)
P6	(-2.96 , 1.9)	(0 , 0)
P7	(-3.29 , 1.86)	(0 , 0)
C1	(-3.3 , 1.58)	(0 , 0)
C2	(-3.5 , 1.66)	(0 , 0)
C3	(-0.68 , 2.56)	(0 , 0)
C4	(-1.64 , 2.36)	(0 , 0)
C5	(-0.78 , 2.59)	(0 , 0)
C6	(-1.78 , 2.37)	(0 , 0)
C7	(-1.97 , 2.17)	(0 , 0)
	(expected log predictive density , standard error)	(expected log predictive density , standard error)
