## Supplementary material for "Protective host-dependent antagonism among *Pseudomonas* in the *Arabidopsis* phyllosphere": Table S5

### Sheet: Sheet1
Table S5. Metadata about plant genotypes used in this study
1001G id	name	country	latitude	longitude	kgroup
9769	HE-1	GER	48.55	8.99	2
9782	Lu3-30	GER	48.53	9.09	2
9802	Kus3-1	GER	48.51	9.11	2
9807	Schl-7	GER	48.6	9.22	2
9994	Ey15-2	GER	48.43	8.77	2
10002	Tue-Wal2	GER	48.53	9.04	2
