## Supplementary material for "Protective host-dependent antagonism among *Pseudomonas* in the *Arabidopsis* phyllosphere": Table S6

### Sheet: Sheet1
Table S6. Full oligo list used in this study
Name	Sequence (5'->3')	Length	Purpose	Remarks
Bar1	GAATTCCTCGAGGTATCGCCTCCCTCGCGCCATCAGCCNNNNAANNNNTTNNNNTTNNNNATACATGACTGCTGTCGGCACAAGGGC	87	Barcodes preperation
Bar2	GGTACCGAGCTCCTATGCGCCTTGCCAGCCCGCTCAGGCCCTTGTGCCGACAGCAGTCATGT	62	Barcodes preperation
p1	GACATTCATCCGGGGTCAGC	20	Barcodes validation
p2	GTACCGGGCCCAAGCTTCTC	20	Barcodes validation
p3	GTGACTGGAGTTCAGACGTGTGCTCTTCCGATCTTGCAGGGCTTCCCAACCTTA	54	Barcodes-PCR first step
p4	ACACTCTTTCCCTACACGACGCTCTTCCGATCTCCTCCCTCGCGCCATCAG	51	Barcodes-PCR first step	No-framshift
p5	ACACTCTTTCCCTACACGACGCTCTTCCGATCTACCTCCCTCGCGCCATCAG	52	Barcodes-PCR first step	1bp-framshift
p6	ACACTCTTTCCCTACACGACGCTCTTCCGATCTGACCTCCCTCGCGCCATCAG	53	Barcodes-PCR first step	2bp-framshift
p7	ACACTCTTTCCCTACACGACGCTCTTCCGATCTCGACCTCCCTCGCGCCATCAG	54	Barcodes-PCR first step	3bp-framshift
p8	ACACTCTTTCCCTACACGACGCTCTTCCGATCTTCGACCTCCCTCGCGCCATCAG	55	Barcodes-PCR first step	4bp-framshift
p9	ACACTCTTTCCCTACACGACGCTCTTCCGATCTTCGAGCCTCCCTCGCGCCATCAG	56	Barcodes-PCR first step	5bp-framshift
p10	AAGGGAATCAGGGGATCTTG		Barcodes-qPCR
p11	CCTCCCTCGCGCCATCAG		Barcodes-qPCR
p12	ACATGCTTTGATACAGCGGTGA		Plant-qPCR	GIGANTEA gene
p13	TGGATTCATTTCAGTCCTTGAGG		Plant-qPCR	GIGANTEA gene
